# Pericentromeric heterochromatin impacts genome compartmentalization and sex chromosome evolution in a fish

**DOI:** 10.1101/2021.03.01.433482

**Authors:** Lingzhan Xue, Yu Gao, Meiying Wu, Haiping Fan, Yongji Huang, Zhen Huang, Dapeng Li, Luohao Xu

## Abstract

Compartmentalization is one of the principles of chromosome 3D organization and has been suggested to be driven by the attraction of heterochromatin. The extent to which the pericentromeric heterochromatin (PCH) impacts chromosome compartmentalization is yet unclear. Here we produced a chromosome-level and fully phased diploid genome of an aquaculture fish, zig-zag eel (*Mastacembelus armatus*), and identified the centromeric and pericentromeric regions in the majority of chromosomes of both haploid genomes. The PCH is on average 4.2 Mb long, covering 17.7% of the chromosomes, and is the major target of histone 3 lysine 9 trimethylation (H3K9me3). In nearly half of the chromosomes, the PCH drives the chromosomes into two or three megascale chromatin domains with the PCH being a single one. We further demonstrate that PCH has a major impact in submetacentric, metacentric and small telocentric chromosomes in which the PCH drives the distribution of active and inactive compartments along the chromosomes. Additionally, we identified the young and homomorphic XY sex chromosomes that are submetacentric with the entire short-arm heterochromatinized. Interestingly, the sex-determining region seems to arise within the PCH that has been in place prior to the X-Y divergence and recombination suppression. Together, we demonstrate that the PCH can cover a considerably large portion of the chromosomes, and when it does so, it drives chromosome compartmentalization; and we propose a new model for the origin and evolution of homomorphic sex chromosomes in fish.
