## Supplementary table for "Pericentromeric heterochromatin impacts genome compartmentalization and sex chromosome evolution in a fish": supplementary_table.xlsx

### Sheet: Table S1
Table S1. Statistics of chromosome scale phasing
Chromosome	Size	Largest phased haploid block	% phased
Chr1	31879944	31878868	99.9966
Chr2	28881570	28688270	99.3307
Chr3	28363318	28341491	99.923
Chr4	27357314	27297228	99.7804
Chr5	27584146	26776446	97.0719
Chr6	27540439	27415675	99.547
Chr7	29460186	29173773	99.0278
Chr8	26430050	26234512	99.2602
Chr9	26349887	26325342	99.9068
Chr10	25285587	25150773	99.4668
Chr11	25248006	25079427	99.3323
Chr12	24839618	24813379	99.8944
Chr13	24125568	24124367	99.995
Chr14	23566905	23513460	99.7732
Chr15	22243883	22138547	99.5264
Chr16	22378716	22375380	99.9851
Chr17	23447557	23362515	99.6373
Chr18	21499429	21495695	99.9826
Chr19	20882625	20882032	99.9972
Chr20	18451233	18438183	99.9293
Chr21	18072468	18047885	99.864
Chr22	16689360	16624119	99.6091
Chr23	18565954	18484268	99.56
ChrX	30357206	30312083	99.8514

### Sheet: Table S2
Table S2 Comparison of repeat contend in the PCH and whole genome
Repeat type	Whole genome	PCH	non-PCH
SINE	0.17	0.259892	0.169043
LINE	6.53	22.4491	3.21656
LTR	3.1	10.3981	1.72807
DNA transposon	5.61	12.7185	4.4269
Unclassified	4.19	5.62645	3.33673
Small RNA	0.19	0.25	0.0075
Satellites	1.51	1.65478	0.583066
Simple repeats	1.6	0.998218	1.65915
Low complexity	0.24	0.124856	0.258456
Total	23.14	54.4799	15.3855

### Sheet: Table S3
Table S3 The primers to clone Cen-524 and Tel-190 Satellite DNA
Primer	Sequence (5'→3'）
Cen-524-1	AAAAATCATCGTGGTAATACTGTAATGCATTTTCTAAAATCAATAAGGTGCTGCCAAAA
Cen-524-2	CACGTTTTCAGTGTAAATGAGTTGAAATGAAGCATCTGTGAATTTTTTTGGCAGCACCT
Cen-524-3	AAAGGAACACATTGATTTAAACAGCAGACACGTCTCCCGTTGTCCTATATGGCTTCAG
Cen-524-4	GCAGCTGGTTCTGCTCTGTAATTGTAATCTTTCATTGAACGAGACTGAAGCCATATAG
Cen-524-5	TCTGTACGGCTTCGTGTAGTTATGACTGTGCAACGAAGCAAGTCGCAGCTGGTTCTGC
Tel-190-1	ACGAGACCTATAAGCTGGGCATAGTTTGGAGTCATCAGGTCACATGACCTGGAAGCTA
Tel-190-2	GATTTTCGCTCAATGGCCTTCAGGTCATGTGAGCTTTTGCTCAATAGCTTCCAGGTCA
Tel-190-3	AAAGCCTCAATATGAAATATTAAAAAATTCATAGAAAATCAAAGAAGTGAC
Tel-190-4	CTGTCCCCACCAGGCACACCTTTAATTGTTTAGATATGTCACTTCTTTGAT
Full sequence
Cen-524	CACAGATGCTTCATTTCAACTCATTTACACTGAAAACGTGAAATGAACACATTGATTTTAACAGCAGACACGTCTCCCGTTGTTCTATATGGCTTCAGTCTCGTTCAATGAAAGATTACAATTGCTGAGCAGAACCAGCTGCGAATAGCTTCGTTGCATAGTCATAACTACACGAAGCCGTACAGTGGATTACGTTCAATTGATATTCACTTGGATATGGATTATCATTGTTGGGCACGGCATACTAGCAATGCAATCATCCTGGACAGGCGGAGAAACTTTCTGCACATGATTGAAAGCTGCTGGTGCTCCAGCGAAAACTTCAGGGGACATCCGAATTACTGTGCACAGTTTTACCGCACTATGCTCGGCTTCGACAGGTGCCAATGCCCGCTATGT…
Tel-190	ACGAGACCTATAAGCTGGGCATAGTTTGGAGTCATCAGGTCACATGACCTGGAAGCTATTGAGCAAAAGCTCACATGACCTGAAGGCCATTGAGCGAAAATCAAAGCCTCAATATGAAATATTAAAAAATTCATAGAAAATCAAAGAAGTGACATATCTAAACAATTAAAGGTGTGCCTGGTGGGGACAG

### Sheet: Table S4
Table S4 Sequencing data produced from this study
Sequencing type	Tissue	Sex	Accession	Replicate
Pacbio CCS	muscle	male	SRR11167992	NA
Pacbio CCS	muscle	male	SRR11165097	NA
Pacbio CCS	muscle	male	SRR11164858	NA
Pacbio CCS	muscle	male	SRR11164859	NA
Hi-C	muscle	male	SRR11741519	NA
CUT&Tag	liver	male	SRR13089362	NA
resequencing	muscle	female	SRR11741530	1
resequencing	muscle	female	SRR11741521	2
resequencing	muscle	female	SRR11741529	3
resequencing	muscle	female	SRR11741528	4
resequencing	muscle	female	SRR11741527	5
resequencing	muscle	female	SRR11741526	6
resequencing	muscle	female	SRR11741516	7
resequencing	muscle	female	SRR11741525	8
resequencing	muscle	female	SRR11741524	9
resequencing	muscle	female	SRR11741523	10
resequencing	muscle	female	SRR11741522	1
resequencing	muscle	male	SRR11741532	2
resequencing	muscle	male	SRR11741512	3
resequencing	muscle	male	SRR11741531	4
resequencing	muscle	male	SRR11741520	5
resequencing	muscle	male	SRR11741518	6
resequencing	muscle	male	SRR11741517	7
resequencing	muscle	male	SRR11741515	8
resequencing	muscle	male	SRR11741514	9
resequencing	muscle	male	SRR11741513	10
RNA-seq	gonad	female	SRR12321680	1
RNA-seq	gonad	female	SRR12321679	2
RNA-seq	gonad	female	SRR12321678	3
RNA-seq	gonad	female	SRR12321677	4
RNA-seq	gonad	female	SRR12321676	5
RNA-seq	gonad	intersex	SRR12321675	1
RNA-seq	gonad	intersex	SRR12321674	2
RNA-seq	gonad	intersex	SRR12321673	3
RNA-seq	gonad	intersex	SRR12321671	4
RNA-seq	gonad	intersex	SRR12321670	5
RNA-seq	gonad	male	SRR12321669	1
RNA-seq	gonad	male	SRR12321668	2
RNA-seq	gonad	male	SRR12321667	3
RNA-seq	gonad	male	SRR12321666	4
RNA-seq	gonad	male	SRR12321665	5
RNA-seq	blood	male	SRR12321657	NA
RNA-seq	brain	male	SRR12321656	NA
RNA-seq	eye	male	SRR12321672	NA
RNA-seq	fin	male	SRR12321664	NA
RNA-seq	gill	male	SRR12321663	NA
RNA-seq	gut	male	SRR12321662	NA
RNA-seq	heart	male	SRR12321661	NA
RNA-seq	liver	male	SRR12321660	NA
RNA-seq	muscle	male	SRR12321659	NA
RNA-seq	skin	male	SRR12321658	NA
RNA-seq	spleen	male	SRR12321655	NA
RNA-seq	testis	male	SRR12321654	NA
